# GENETH’OFF: a flexible workflow for genome-wide profiling of CRISPR/Cas off-targets

**DOI:** 10.1101/2025.09.30.679427

**Authors:** Corre Guillaume, Rouillon Marine, Mombled Margaux, Amendola Mario

## Abstract

**Summary:** We developed GENETH’OFF, a flexible single-command versatile Snakemake workflow designed for the comprehensive analysis of CRISPR/Cas9 related OFF-targets genomic positions from GUIDE-Seq derived protocols. It efficiently processes multiplexed libraries from different organisms, PCR orientations, and Cas nucleases with varying PAM specificities in a single run, all based on a simple user-specified datasheet containing sample metadata.

**Availability and implementation:** GENETH’OFF is freely available at: https://github.com/gcorre/GENETHOFF

**Supplementary information:** Supplementary data are available at Bioinformatics online.
