## supplement_file1 for "GENETH’OFF: a flexible workflow for genome-wide profiling of CRISPR/Cas off-targets": step_summary.tsv

step	n_reads
00-demux	2297044
01-umi_Tagged	2277668
02-ODN_Trimmed	2098470
03-longPairs	1878519
03a-mappedLongPairs	1112191
04a-shortPairs	219951
04b-UnmappedLongPairs	677885
05-rescuedR2	897836
06-rescuedR2_Long	685169
07-RescuedR2Aligned	0
