## supplement_file1 for "GENETH’OFF: a flexible workflow for genome-wide profiling of CRISPR/Cas off-targets": step_summary.tsv

step	n_reads
00-demux	1175378
01-umi_Tagged	1163809
02-ODN_Trimmed	1082221
03-longPairs	1067562
03a-mappedLongPairs	738856
04a-shortPairs	14659
04b-UnmappedLongPairs	280202
05-rescuedR2	294861
06-rescuedR2_Long	281999
07-RescuedR2Aligned	0
