## supplement_file1 for "GENETH’OFF: a flexible workflow for genome-wide profiling of CRISPR/Cas off-targets": sampleInfo.csv

sampleName	Include_in_run	Cell_Type	Genome	gRNA_name	orientation	replicate	gRNA_sequence	Cas	PAM_sequence	PAM_side	Cut_Offset	type	index1	index2	UMI_pattern	path_to_files
VEGFA_s1_K562_pos	yes	K562	GRCh38	VEGFA_s1	positive		GGGTGGGGGGAGTTTGCTCC	Cas9	NGG	3	-4	guideseq	AGGCAGAA	CTAAGCCT	NNWNNWNN	/media/Data/gcorre/GENETHOFF/test_dataset/
VEGFA_s1_K562_neg	yes	K562	GRCh38	VEGFA_s1	negative		GGGTGGGGGGAGTTTGCTCC	Cas9	NGG	3	-4	guideseq	TCCTGAGC	CTAAGCCT	NNWNNWNN	/media/Data/gcorre/GENETHOFF/test_dataset/
